# Proteomic and *N*-glycomic comparison of synthetic and bovine whey proteins and their effect on human gut microbiomes

**DOI:** 10.1101/2024.09.18.613515

**Authors:** Matthew Bolino, Hatice Duman, İzzet Avcı, Hacı Mehmet Kayili, Juli Petereit, Chandler Zundel, Bekir Salih, Sercan Karav, Steven A. Frese

## Abstract

Advances in food production systems and customer acceptance have led to the commercial launch of dietary proteins produced via modern biotechnological approaches as alternatives to traditional agricultural sources. At the same time, a deeper understanding of how dietary components interact with the gut microbiome has highlighted the importance of understanding the nuances underpinning diet-microbiome interactions. Novel food proteins with distinct post-translational modifications resulting from their respective production systems have not been characterized, nor how they may differ from their traditionally produced counterparts. To address this, we have characterized the protein composition and *N*-glycome of a yeast-synthesized whey protein ingredient isolated from commercially available ice cream and compared this novel ingredient to whey protein powder isolate derived from bovine milk. We found that despite strong similarities in protein composition, the *N*-glycome significantly differs between these protein sources, reflecting the biosynthetic machinery of the production systems. Further, the composition profile and diversity of proteins found in the synthetic whey protein were lower relative to bovine whey protein, despite both being predominantly composed of β-lactoglobulin. Finally, to understand whether these differences in *N-*glycome profiles affected the human gut microbiome, we tested these proteins in an *in vitro* fecal fermentation model. We found that the two whey protein sources generated significant differences among three distinct microbial compositions, which we hypothesize is a product of differences in *N*-glycan composition and degradation by these representative microbial communities. This work highlights the need to understand how differences in novel biotechnological systems affect the bioactivity of these proteins, and how these differences impact the human gut microbiome.
