## Supplementary material for "Proteomic and *N*-glycomic comparison of synthetic and bovine whey proteins and their effect on human gut microbiomes": Table 1

### Sheet: Table 1
Protein Name	ProteinID	Associated Gene	Organism	Bovine_01	Bovine_02	Bovine_03	Bovine_04	Bovine_05	Yeast_01	Yeast_02	Yeast_03	Yeast_04	Yeast_05
ABCG2	A7E3T8;B2D1N9;Q4GZT4	ABCG2	Bos taurus	NA	0.000441089	0.000730515	0.000307401	NA	NA	NA	NA	NA	NA
ACTB	P60712	ACTB	Bos taurus	NA	NA	NA	NA	NA	NA	2.29e-05	1.02e-05	NA	NA
perilipin2	A1L5C2;Q9TUM6	PLIN2	Bos taurus	0.000255051	2.4e-05	9.84e-06	2.55e-05	NA	1.87e-06	3.62e-06	5.1e-05	NA	1.98e-06
agp	Q5GN72	AGP	Bos taurus	NA	6.63e-05	0.000122057	NA	NA	7.88e-06	3.19e-06	5.68e-06	NA	4.53e-06
albumin	P02769	ALB	Bos taurus	0.0407923	0.0323012	0.0336708	0.0381329	0.0419419	0.000967065	0.000701376	0.00106175	0.000773317	0.000613869
Zinc.alpha.2.glycoprotein	Q3ZCH5	AZGP1	Bos taurus	0.00360052	0.00237824	0.00206519	0.00265046	0.00111601	1.84e-05	2.85e-05	5.36e-05	2.66e-05	1.63e-05
butyrophilinS1A1	P18892	BTN1A1	Bos taurus	0.00890999	0.00278628	0.00130795	0.0019386	0.00415791	2.97e-05	2.47e-05	2.86e-05	2.1e-05	1.75e-05
cysteine.rich.secretory.protein.2	Q3ZCL0	CRISP3	Bos taurus	0.00392798	0.000967218	0.00087098	0.0013248	0.00375732	2.76e-05	2.35e-05	2.08e-05	1.57e-05	2.36e-05
alphaS1casein	B5B3R8;P02662	CSN1S1	Bos taurus	0.000263423	0.00449284	0.00640146	0.0121497	0.00116513	0.000126116	0.00015519	0.00013509	0.000100713	0.000149641
alphaS2casein	P02663	CSN1S2	Bos taurus	0.0297876	0.00296628	0.0151407	0.0181539	0.0202165	0.000829073	0.000784456	0.00101651	0.000815089	0.000649584
beta.casein	P02666	CSN2	Bos taurus	NA	NA	0.000194866	0.000161183	NA	6.29e-05	5.37e-05	3.37e-05	3.65e-05	3.59e-05
FABP3	P10790;P05413	FABP3	Bos taurus;Homo sapiens;	NA	NA	1.1e-06	2.08e-06	NA	NA	NA	NA	NA	NA
FGFBP1	Q9MZ06	FGFBP1	Bos taurus	NA	NA	NA	NA	NA	NA	4.53e-08	3.03e-08	NA	2.45e-08
folate.receptor.alpha	P02702	FOLR1	Bos taurus	0.000148956	0.000256549	0.000346245	0.000443664	NA	3.39e-05	2.31e-05	2.88e-05	7.28e-06	2.13e-05
GLYCAM1	P80195	GLYCAM1	Bos taurus	0.0276399	0.0168209	0.00938096	0.0153609	0.0240119	0.000253142	0.000201073	0.000319892	0.000128199	0.000161045
alphalactalbumin	P00711	LALBA	Bos taurus	0.0517926	0.0277923	0.0271633	0.0503142	0.0552737	0.00809745	0.00845758	0.011237	0.00959802	0.00844608
lactotransferrin	B9VPZ5;C7FE01;P24627	LF	Bos taurus	0.0105374	0.00701551	0.00638865	0.00763986	0.00928578	0.000111814	7.27e-05	8.82e-05	5.4e-05	4.74e-05
beta.lactoglobulin	P02754;Q9BDG3;Q9TRB9	LGB	Bos taurus	0.741887	0.872054	0.883811	0.820655	0.811712	0.98897	0.988955	0.985262	0.988	0.989465
lactoperoxidase	P80025	LPO	Bos taurus	0.010442	0.00822976	0.00331652	0.00437202	0.00629889	5.57e-05	5.91e-05	7.04e-05	7.99e-05	5e-05
lactadherin	Q95114	MFGE8	Bos taurus	0.0571391	0.00706318	0.00544668	0.0126597	0.0142148	0.000113368	0.000139115	0.00023316	0.00011686	6.8e-05
MUC15	Q8MI01	MUC15	Bos taurus	NA	NA	NA	NA	NA	3.78e-06	1.97e-06	5.95e-06	NA	NA
NPC2	P79345	NPC2	Bos taurus	0.000557647	0.000110308	0.000274596	0.000524029	0.000552873	8.16e-05	6.81e-05	7.94e-05	6.04e-05	5.88e-05
polymeric.immunoglobulin.receptor	P81265	PIGR	Bos taurus	0.00426959	0.00682484	0.000179218	0.0084789	0.00249049	9.53e-05	0.000103427	0.000110133	4.55e-05	8.35e-05
RNASE4	Q58DP6	RNASE4	Bos taurus	NA	0.000156888	6.02e-05	8.38e-05	NA	1.51e-05	7.46e-06	9.97e-06	NA	9.1e-06
osteopontin	P31096	SPP1	Bos taurus	0.000727402	0.00251011	0.00160559	0.000292289	0.000154179	8.2e-05	8.76e-05	0.000105536	0.000100267	6.35e-05
Xanthine.dehydrogenase	P80457	XDH	Bos taurus	0.0073215	0.00474232	0.00151128	0.00432928	0.00365087	1.62e-05	2.23e-05	3.3e-05	2.03e-05	1.36e-05
