## Supplementary material for "Proteomic and *N*-glycomic comparison of synthetic and bovine whey proteins and their effect on human gut microbiomes": Table 2

### Sheet: Table 2
Source	Composition	m/z meas.	m/z calc.	Int.
Bovine	Hex6HexNAc3NeuAc1dHex1-AA	2156.89	2156.76	223037
Bovine	Hex6HexNAc3NeuAc1-AA	2010.81	2010.71	164583
Bovine	Hex6HexNAc3-AA	1719.69	1719.61	130722
Bovine	Hex6HexNAc3dHex1-AA	1865.76	1865.67	106057
Bovine	Hex8HexNAc2-AA	1840.73	1840.64	323076
Bovine	Hex9HexNAc2-AA	2002.8	2002.69	290291
Bovine	Hex6HexNAc2-AA	1516.6	1516.53	289777
Bovine	Hex7HexNAc2-AA	1678.66	1678.58	241294
Bovine	Hex5HexNAc2-AA	1354.56	1354.48	132476
Bovine	Hex5HexNAc4NeuAc1dHex1-AA	2197.92	2197.79	1.29917e+06
Bovine	Hex5HexNAc4NeuAc1-AA	2051.84	2051.73	635677
Bovine	Hex4HexNAc5NeuAc1dHex1-AA	2238.95	2238.82	1.77907e+06
Bovine	Hex3HexNAc6NeuAc1dHex1-AA	2279.98	2279.84	926524
Bovine	Hex4HexNAc5NeuAc1-AA	2092.87	2092.76	790109
Bovine	Hex5HexNAc6NeuAc1dHex1-AA	2604.07	2603.95	514264
Bovine	Hex5HexNAc6NeuAc1-AA	2458.06	2457.89	227479
Bovine	Hex6HexNAc5NeuAc1-AA	2417	2416.87	221323
Bovine	Hex7HexNAc6NeuAc1dHex1-AA	2928.09	2928.06	142383
Bovine	Hex4HexNAc4NeuAc1dHex1-AA	2035.84	2035.74	121896
Bovine	Hex4HexNAc4NeuAc1-AA	1889.77	1889.68	114081
Bovine	Hex3HexNAc4NeuAc1-AA	1727.7	1727.63	87990.3
Bovine	Hex4HexNAc3NeuAc1dHex1-AA	1832.74	1832.66	85996.4
Bovine	Hex4HexNAc3NeuAc1-AA	1686.67	1686.6	71518.7
Bovine	Hex5HexNAc3NeuAc1-AA	1848.73	1848.65	68599.8
Bovine	Hex5HexNAc5NeuAc1dHex1-AA	2400.99	2400.87	55623.1
Bovine	Hex3HexNAc6dHex1-AA	1988.86	1988.75	1.68924e+06
Bovine	Hex5HexNAc4dHex1-AA	1906.8	1906.7	1.19885e+06
Bovine	Hex4HexNAc5dHex1-AA	1947.83	1947.72	1.14018e+06
Bovine	Hex3HexNAc6-AA	1842.78	1842.69	1.01329e+06
Bovine	Hex5HexNAc4-AA	1760.72	1760.64	822363
Bovine	Hex4HexNAc4dHex1-AA	1744.72	1744.64	790146
Bovine	Hex4HexNAc5-AA	1801.75	1801.66	551858
Bovine	Hex3HexNAc4dHex1-AA	1582.66	1582.59	531023
Bovine	Hex4HexNAc4-AA	1598.66	1598.58	437118
Bovine	Hex4HexNAc7dHex1-AA	2354.03	2353.88	366818
Bovine	Hex5HexNAc6dHex1-AA	2313.01	2312.85	337768
Bovine	Hex3HexNAc4-AA	1436.61	1436.53	295048
Bovine	Hex3HexNAc5dHex1-AA	1785.76	1785.67	241281
Bovine	Hex4HexNAc3dHex1-AA	1541.63	1541.56	126245
Bovine	Hex5HexNAc5dHex1-AA	2109.9	2109.77	106119
Bovine	Hex3HexNAc5-AA	1639.68	1639.61	104066
Bovine	Hex3HexNAc3dHex1-AA	1379.59	1379.51	91628.4
Bovine	Hex6HexNAc7dHex1-AA	2678.12	2677.99	67239.2
Bovine	Hex5HexNAc3-AA	1557.63	1557.56	65796.8
Yeast	Hex6HexNAc3NeuAc1dHex1-AA	2156.77	2156.76	102412
Yeast	Hex6HexNAc3NeuAc1-AA	2010.7	2010.71	76054.6
Yeast	Hex6HexNAc3-AA	1719.59	1719.61	58990.3
Yeast	Hex6HexNAc3dHex1-AA	1865.66	1865.67	50950.5
Yeast	Hex4HexNAc2P1-AA	1272.44	1272.39	1985150
Yeast	Hex5HexNAc2P1-AA	1434.46	1434.44	1603341
Yeast	Hex6HexNAc2P1-AA	1596.46	1596.5	1352290
Yeast	Hex8HexNAc2P1-AA	1920.7	1920.6	598056
Yeast	Hex9HexNAc2P1-AA	2083.06	2082.66	411019
Yeast	Hex9HexNAc2-AA	2002.89	2002.69	394699
Yeast	Hex10HexNAc2P1-AA	2245.64	2244.71	350372
Yeast	Hex8HexNAc2-AA	1840.63	1840.64	155217
Yeast	Hex10HexNAc2-AA	2165.36	2164.74	138251
Yeast	Hex4HexNAc2-AA	1192.43	1192.43	97429
Yeast	Hex5HexNAc2-AA	1354.48	1354.48	64817.1
Yeast	Hex4HexNAc5NeuAc1dHex1-AA	2238.83	2238.82	888851
Yeast	Hex5HexNAc4NeuAc1dHex1-AA	2197.8	2197.79	620814
Yeast	Hex3HexNAc6NeuAc1dHex1-AA	2279.86	2279.84	445397
Yeast	Hex4HexNAc5NeuAc1-AA	2092.76	2092.76	344777
Yeast	Hex5HexNAc4NeuAc1-AA	2051.73	2051.73	274257
Yeast	Hex6HexNAc5NeuAc1dHex1-AA	2562.92	2562.92	218697
Yeast	Hex6HexNAc5NeuAc1-AA	2416.87	2416.87	96941.8
Yeast	Hex6HexNAc4NeuAc1-AA	2213.8	2213.79	74203.9
Yeast	Hex7HexNAc6NeuAc1dHex1-AA	2927.94	2928.06	66543.9
Yeast	Hex4HexNAc4NeuAc1dHex1-AA	2035.73	2035.74	58592.5
Yeast	Hex5HexNAc4NeuGc1-AA	2067.74	2067.73	56924.8
Yeast	Hex4HexNAc4NeuAc1-AA	1889.67	1889.68	52013.9
Yeast	Hex3HexNAc4NeuAc1-AA	1727.6	1727.63	43189.9
Yeast	Hex4HexNAc3NeuAc1dHex1-AA	1832.64	1832.66	42844.6
Yeast	Hex7HexNAc6NeuAc1-AA	2781.94	2782	41988.4
Yeast	Hex5HexNAc5NeuAc1-AA	2254.83	2254.81	41424.3
Yeast	Hex5HexNAc3NeuAc1-AA	1848.61	1848.65	40539.7
Yeast	Hex4HexNAc3NeuAc1-AA	1686.57	1686.6	35340.4
Yeast	Hex3HexNAc6dHex1-AA	1988.75	1988.75	797976
Yeast	Hex3HexNAc4S1-AA	1516.49	1516.53	634753
Yeast	Hex5HexNAc4dHex1-AA	1906.69	1906.7	567343
Yeast	Hex4HexNAc5dHex1-AA	1947.72	1947.72	514273
Yeast	Hex3HexNAc6-AA	1842.68	1842.69	420562
Yeast	Hex4HexNAc4dHex1-AA	1744.63	1744.64	370546
Yeast	Hex5HexNAc4-AA	1760.62	1760.64	338208
Yeast	Hex3HexNAc4dHex1-AA	1582.57	1582.59	260014
Yeast	Hex4HexNAc5-AA	1801.65	1801.66	222464
Yeast	Hex4HexNAc4-AA	1598.56	1598.58	197992
Yeast	Hex4HexNAc7dHex1-AA	2353.91	2353.88	158445
Yeast	Hex5HexNAc6dHex1-AA	2312.88	2312.85	141884
Yeast	Hex3HexNAc4-AA	1436.52	1436.53	133243
Yeast	Hex4HexNAc4S1-AA	1678.56	1678.54	112297
Yeast	Hex3HexNAc5dHex1-AA	1785.66	1785.67	109301
Yeast	Hex3HexNAc8dHex1-AA	2394.93	2394.91	95565.9
Yeast	Hex6HexNAc5dHex1-AA	2271.85	2271.83	93025.5
Yeast	Hex4HexNAc7-AA	2207.84	2207.82	70107
Yeast	Hex5HexNAc6-AA	2166.81	2166.8	64990.6
Yeast	Hex4HexNAc3dHex1-AA	1541.54	1541.56	56385.5
Yeast	Hex5HexNAc5dHex1-AA	2109.78	2109.77	50661
Yeast	Hex3HexNAc3dHex1-AA	1379.5	1379.51	46507.4
Yeast	Hex3HexNAc5-AA	1639.59	1639.61	44854.4
Yeast	Hex6HexNAc5-AA	2125.78	2125.77	44432.5
Yeast	Hex4HexNAc3-AA	1395.46	1395.51	42668.2
Yeast	Hex7HexNAc6dHex1-AA	2636.95	2636.96	35075.2
Yeast	Hex6HexNAc7dHex1-AA	2677.96	2677.99	32024.6
Yeast	Hex5HexNAc3-AA	1557.53	1557.56	31954.8
