## Supplementary material for "Proteomic and *N*-glycomic comparison of synthetic and bovine whey proteins and their effect on human gut microbiomes": Table S1

### Sheet: Table S1
PG.ProteinGroups	PG.Genes	PG.Organisms	Bovine_01	Bovine_02	Bovine_03	Bovine_04	Bovine_05	Yeast_01	Yeast_02	Yeast_03	Yeast_04	Yeast_05
Q5GN72	a1gp	Bos taurus	NA	3.34e-05	8.02e-05	NA	NA	7.71e-06	3.14e-06	5.57e-06	NA	4.49e-06
A7E3T8;B2D1N9;Q4GZT4	ABCG2	Bos taurus	NA	0.00022246	0.00047991	0.00017876	NA	NA	NA	NA	NA	NA
P60712	ACTB	Bos taurus	NA	NA	NA	NA	NA	NA	2.25e-05	9.99e-06	NA	NA
Q3ZCH5	AZGP1	Bos taurus	0.00113321	0.00119943	0.00135674	0.00154128	0.00030714	1.8e-05	2.81e-05	5.26e-05	2.62e-05	1.62e-05
P18892	BTN1A1	Bos taurus	0.00280428	0.00140522	0.00085926	0.00112733	0.00114433	2.91e-05	2.44e-05	2.8e-05	2.07e-05	1.74e-05
Q3ZCL0	CRISP3	Bos taurus	0.00123627	0.0004878	0.00057219	0.0007704	0.00103408	2.7e-05	2.32e-05	2.04e-05	1.55e-05	2.34e-05
P02666	CSN2	Bos taurus	NA	NA	0.00012802	9.37e-05	NA	6.17e-05	5.3e-05	3.3e-05	3.6e-05	3.56e-05
P10790	FABP3	Bos taurus	NA	NA	7.2e-07	1.21e-06	NA	NA	NA	NA	NA	NA
Q9MZ06	FGFBP1	Bos taurus	NA	NA	NA	NA	NA	NA	4.47e-08	2.97e-08	NA	2.43e-08
P02702	FOLR1	Bos taurus	4.69e-05	0.00012939	0.00022747	0.000258	NA	3.32e-05	2.28e-05	2.82e-05	7.16e-06	2.11e-05
P80195	GLYCAM1	Bos taurus	0.00869921	0.00848337	0.00616285	0.0089326	0.00660847	0.00024793	0.00019814	0.00031362	0.00012616	0.00015964
P04264	KRT1	Homo sapiens	0.041447	0.0341839	0.00977919	0.0385232	0.0492169	0.00241079	0.00103517	0.00249946	0.00135173	0.00214943
P13645	KRT10	Homo sapiens	0.0144072	0.0120268	0.00378521	0.0117427	0.0121616	0.00053828	0.00018422	0.00056666	0.00025069	0.00033302
O77727	KRT15	Ovis aries	0.00037046	0.00014645	NA	6.55e-05	0.00164391	1.4e-05	2.76e-05	2.16e-05	8.81e-06	1.26e-05
P35908	KRT2	Homo sapiens	0.0293146	0.0200335	0.00678848	0.0305599	0.0283698	0.00141059	0.00053426	0.00135216	0.00066464	0.00094735
Q9NSB2	KRT84	Homo sapiens	NA	4.05e-05	NA	3.24e-05	0.00131182	1.87e-05	9.56e-06	2.47e-05	1.79e-06	2.82e-05
P35527	KRT9	Homo sapiens	0.0140011	0.0102689	0.00252213	0.0131866	0.0161043	0.00054188	0.00026773	0.00070848	0.00050635	0.0007174
P00711	LALBA	Bos taurus	0.0163009	0.0140166	0.0178451	0.0292585	0.0152122	0.00793087	0.00833438	0.0110168	0.00944573	0.00837254
B9VPZ5;C7FE01;P24627	LF	Bos taurus	0.00331649	0.00353816	0.00419705	0.0044427	0.0025556	0.00010951	7.16e-05	8.65e-05	5.32e-05	4.7e-05
P80025	LPO	Bos taurus	0.00328645	0.00415055	0.0021788	0.0025424	0.00173356	5.46e-05	5.82e-05	6.91e-05	7.86e-05	4.95e-05
Q95114	MFGE8	Bos taurus	0.0179836	0.00356221	0.00357821	0.00736182	0.00391215	0.00011104	0.00013709	0.00022859	0.00011501	6.74e-05
Q8MI01	MUC15	Bos taurus	NA	NA	NA	NA	NA	3.7e-06	1.95e-06	5.83e-06	NA	NA
P79345	NPC2	Bos taurus	0.00017551	5.56e-05	0.0001804	0.00030473	0.00015216	7.99e-05	6.71e-05	7.78e-05	5.95e-05	5.83e-05
P81265	PIGR	Bos taurus	0.00134379	0.003442	0.00011774	0.00493062	0.00068543	9.33e-05	0.00010192	0.00010797	4.48e-05	8.28e-05
A1L5C2;Q9TUM6	PLIN2	Bos taurus	8.03e-05	1.21e-05	6.46e-06	1.49e-05	NA	1.83e-06	3.56e-06	5e-05	NA	1.96e-06
Q58DP6	RNASE4	Bos taurus	NA	7.91e-05	3.96e-05	4.87e-05	NA	1.48e-05	7.35e-06	9.77e-06	NA	9.02e-06
P62979	RPS27A	Homo sapiens	0.00057067	0.0001303	0.00029184	0.00071874	0.000189	0.00072517	0.00059232	0.00057069	0.00081207	0.0006723
P15636	Ser-protease	Achromobacter lyticus	0.0787631	0.0554873	0.0391641	0.0531758	0.0889465	0.00323082	0.00152018	0.00235546	0.00263091	0.00089375
P31096	SPP1	Bos taurus	0.00022894	0.00126594	0.0010548	0.00016997	4.24e-05	8.03e-05	8.63e-05	0.00010347	9.87e-05	6.29e-05
P00761	trypsin	Sus scrofa	0.505439	0.360807	0.278245	0.267004	0.525206	0.0116817	0.0103964	0.0115008	0.00964075	0.00295347
P80457	XDH	Bos taurus	0.00230433	0.00239172	0.00099284	0.00251755	0.00100478	1.59e-05	2.2e-05	3.24e-05	2e-05	1.35e-05
P02769	ALB	Bos taurus	0.013791	0.0188318	0.0245906	0.0256498	0.0131763	0.00094717	0.00069116	0.00104094	0.00076105	0.00060852
B5B3R8;P02662;P02663	CSN1S1	Bos taurus	0.00945808	0.00376189	0.0141522	0.0176221	0.00588457	0.00093554	0.00092596	0.00112902	0.00090127	0.00079227
Q9TRB9;Q9BDG3;P02754	LGB	Bos taurus	0.233497	0.439807	0.580623	0.477224	0.223397	0.968625	0.974549	0.96595	0.972323	0.980849
